# Glycolytic Disruption Triggers Interorgan Signaling to Nonautonomously Restrict *Drosophila* Larval Growth

**DOI:** 10.1101/2024.06.06.597835

**Authors:** Madhulika Rai, Hongde Li, Robert A. Policastro, Gabriel E. Zentner, Travis Nemkov, Angelo D’Alessandro, Jason M. Tennessen

## Abstract

*Drosophila* larval growth requires efficient conversion of dietary nutrients into biomass. Lactate Dehydrogenase (Ldh) and Glycerol-3-phosphate dehydrogenase (Gpdh1) support larval biosynthetic metabolism by maintaining NAD^+^/NADH redox balance and promoting glycolytic flux. Consistent with the cooperative functions of Ldh and Gpdh1, the loss of both enzymes, but neither single enzyme, induces a developmental arrest. However, Ldh and Gpdh1 exhibit complex and often mutually exclusive expression patterns, suggesting that the *Gpdh1; Ldh* double mutant lethal phenotype could be mediated nonautonomously. Here we find that the developmental arrest displayed by the double mutants extends beyond simple metabolic disruption and instead stems, in part, from changes in systemic growth factor signaling. Specifically, we demonstrate that this synthetic lethality is linked to the upregulation of Upd3, a cytokine involved in the Jak/Stat signaling pathway. Moreover, we demonstrate that either loss of the Upd3 or dietary administration of the steroid hormone 20-hydroxyecdysone (20E) rescue the synthetic lethal phenotype of *Gpdh1; Ldh* double mutants. Together, these findings demonstrate that metabolic disruptions within a single tissue can nonautonomously modulate interorgan signaling to ensure synchronous developmental growth.

**SUMMARY STATEMENT:** We used the fruit fly *Drosophila melanogaster* to demonstrate that disruption of glycolysis within a single larval tissue alters systemic cytokine signaling and nonautonomously inhibits development of the entire animal.
