## Supplementary material for "Glycolytic Disruption Triggers Interorgan Signaling to Nonautonomously Restrict *Drosophila* Larval Growth": Table S2

### Sheet: Unique Up and down-LdhGpdh
Table S2. A list of the genes that are significantly downregulated or upregulated in Gpdh1[A10/B18]; Ldh[16/17] double mutant larvae relative to Gpdh1[A10/+]; Ldh[16/+] heterozygous controls, but are expressed at normal levels in single mutant larvae.
gene_id	gene_name	logFC	Change
FBgn0085256	CG34227	8.64639	upregulated
FBgn0036176	CG7377	6.94958	upregulated
FBgn0033820	CG4716	6.35722	upregulated
FBgn0052189	CG32189	6.14076	upregulated
FBgn0085302	CG34273	5.66002	upregulated
FBgn0052071	CG32071	5.63574	upregulated
FBgn0036177	CG33268	5.10637	upregulated
FBgn0040725	CG13946	5.02506	upregulated
FBgn0052188	CG32188	4.96182	upregulated
FBgn0039817	CG15553	4.88714	upregulated
FBgn0052224	asRNA:CR32224	4.88302	upregulated
FBgn0038505	CG17283	4.83844	upregulated
FBgn0051741	CG31741	4.78531	upregulated
FBgn0034317	CG14499	4.75432	upregulated
FBgn0031141	CG1304	4.50989	upregulated
FBgn0030828	CG5162	4.2754	upregulated
FBgn0053532	lectin-37Da	4.00952	upregulated
FBgn0040733	CG15068	4.00588	upregulated
FBgn0015035	Cyp4e3	3.63464	upregulated
FBgn0031032	CG14204	3.58982	upregulated
FBgn0012042	AttA	3.53776	upregulated
FBgn0038380	CG14877	3.48103	upregulated
FBgn0036131	CG12522	3.44577	upregulated
FBgn0259748	CG42397	3.41465	upregulated
FBgn0038007	Cyp313a3	3.23748	upregulated
FBgn0259140	CG42255	3.23337	upregulated
FBgn0263083	CG43351	3.20435	upregulated
FBgn0035697	CG10163	3.15479	upregulated
FBgn0010295	ng3	3.12907	upregulated
FBgn0041337	Cyp309a2	3.09489	upregulated
FBgn0011293	a10	3.05896	upregulated
FBgn0041581	AttB	2.95364	upregulated
FBgn0039452	CG14245	2.8935	upregulated
FBgn0037288	CG14661	2.88487	upregulated
FBgn0039428	CG14237	2.86502	upregulated
FBgn0085599	CG41284	2.85519	upregulated
FBgn0053267	CG33267	2.83594	upregulated
FBgn0052640	CG32640	2.75767	upregulated
FBgn0031033	CG14219	2.75594	upregulated
FBgn0040393	CG14265	2.75406	upregulated
FBgn0051926	CG31926	2.7414	upregulated
FBgn0263314	CG43400	2.73372	upregulated
FBgn0035022	CG11413	2.72653	upregulated
FBgn0262620	lncRNA:CR43144	2.71898	upregulated
FBgn0028583	lcs	2.70592	upregulated
FBgn0003863	alphaTry	2.70049	upregulated
FBgn0085483	CG34454	2.67489	upregulated
FBgn0030929	CG15043	2.66825	upregulated
FBgn0038366	CG4576	2.648	upregulated
FBgn0025454	Cyp6g1	2.59484	upregulated
FBgn0030985	Obp18a	2.59239	upregulated
FBgn0036996	mag	2.5523	upregulated
FBgn0038756	CG4783	2.53009	upregulated
FBgn0036563	CG13075	2.52247	upregulated
FBgn0031277	CG13947	2.50922	upregulated
FBgn0265835	CG44624	2.45224	upregulated
FBgn0266926	lncRNA:CR45377	2.43656	upregulated
FBgn0267164	asRNA:CR45604	2.43189	upregulated
FBgn0031732	CG11149	2.4294	upregulated
FBgn0032860	CG15130	2.40868	upregulated
FBgn0085482	CG34453	2.39838	upregulated
FBgn0052368	CG32368	2.36689	upregulated
FBgn0031276	CG12506	2.35465	upregulated
FBgn0050413	CG30413	2.34221	upregulated
FBgn0050334	CG30334	2.3123	upregulated
FBgn0003254	rib	2.29828	upregulated
FBgn0039476	CG6271	2.29422	upregulated
FBgn0044812	TotC	2.29058	upregulated
FBgn0023495	Lip3	2.27561	upregulated
FBgn0036225	CG5883	2.27315	upregulated
FBgn0039645	CG11898	2.27289	upregulated
FBgn0261681	CG42728	2.23097	upregulated
FBgn0052302	CG32302	2.19196	upregulated
FBgn0051789	CG31789	2.18311	upregulated
FBgn0000277	CecA2	2.15338	upregulated
FBgn0038353	CG5399	2.1426	upregulated
FBgn0052865	lncRNA:alphagamma-element	2.12211	upregulated
FBgn0031971	Sirup	2.09477	upregulated
FBgn0030773	CG9676	2.08399	upregulated
FBgn0031910	CG15818	2.07172	upregulated
FBgn0052072	Elo68alpha	2.05753	upregulated
FBgn0039299	CG11854	2.05673	upregulated
FBgn0264541	CG43920	2.05251	upregulated
FBgn0041194	Prat2	2.05126	upregulated
FBgn0035621	CG10591	2.04207	upregulated
FBgn0010042	GstD6	2.03779	upregulated
FBgn0024491	Bin1	2.02122	upregulated
FBgn0031432	Cyp309a1	2.00875	upregulated
FBgn0011834	Ser6	1.99557	upregulated
FBgn0038135	CG8773	1.98571	upregulated
FBgn0262608	CG43134	1.9695	upregulated
FBgn0032835	CG16772	1.96089	upregulated
FBgn0036939	CG7365	1.96031	upregulated
FBgn0040363	CG11384	1.95701	upregulated
FBgn0053178	CG33178	1.95598	upregulated
FBgn0263235	Phae2	1.94459	upregulated
FBgn0039099	GILT2	1.91921	upregulated
FBgn0029831	CG5966	1.91631	upregulated
FBgn0002578	Kaz-m1	1.89854	upregulated
FBgn0032082	CG18088	1.89793	upregulated
FBgn0033580	CG13231	1.88607	upregulated
FBgn0259237	CG42335	1.88396	upregulated
FBgn0035928	CG13310	1.87666	upregulated
FBgn0032850	Kua	1.85436	upregulated
FBgn0034335	GstE1	1.85352	upregulated
FBgn0036948	CG7298	1.84172	upregulated
FBgn0031700	CG14022	1.84049	upregulated
FBgn0085424	nub	1.8396	upregulated
FBgn0260955	CG42587	1.83845	upregulated
FBgn0263662	lncRNA:CR43653	1.83713	upregulated
FBgn0031412	CG16995	1.82727	upregulated
FBgn0004228	mex1	1.814	upregulated
FBgn0263445	asRNA:CR43468	1.81016	upregulated
FBgn0038051	CG17207	1.80731	upregulated
FBgn0032387	CG16965	1.80612	upregulated
FBgn0039297	CG11852	1.79802	upregulated
FBgn0264822	asRNA:CR44030	1.79298	upregulated
FBgn0085294	CG34265	1.7856	upregulated
FBgn0033521	CG12896	1.7607	upregulated
FBgn0010294	ng2	1.7584	upregulated
FBgn0038037	Cyp9f2	1.74668	upregulated
FBgn0040342	CG3706	1.73745	upregulated
FBgn0052843	Dh31-R	1.7362	upregulated
FBgn0002933	ng1	1.73342	upregulated
FBgn0031559	CG3513	1.7209	upregulated
FBgn0267545	asRNA:CR45885	1.71325	upregulated
FBgn0037562	CG11671	1.7085	upregulated
FBgn0265979	lncRNA:CR44758	1.69911	upregulated
FBgn0015010	Ag5r	1.69386	upregulated
FBgn0037781	Fancl	1.69243	upregulated
FBgn0264344	CG43800	1.69175	upregulated
FBgn0034996	CG13575	1.68435	upregulated
FBgn0035929	CG13311	1.67931	upregulated
FBgn0039684	Obp99d	1.67245	upregulated
FBgn0266626	asRNA:CR45133	1.6707	upregulated
FBgn0025456	CREG	1.6631	upregulated
FBgn0053696	CNMaR	1.66021	upregulated
FBgn0035409	CG14963	1.65697	upregulated
FBgn0039298	to	1.64798	upregulated
FBgn0030928	CG15044	1.63723	upregulated
FBgn0264550	lncRNA:CR43929	1.63368	upregulated
FBgn0030509	CG11162	1.61967	upregulated
FBgn0037724	Fst	1.61678	upregulated
FBgn0029828	CG6067	1.61122	upregulated
FBgn0051200	CG31200	1.60204	upregulated
FBgn0032085	CG9555	1.60138	upregulated
FBgn0035412	CG14957	1.59761	upregulated
FBgn0261682	CG42729	1.59185	upregulated
FBgn0050340	CG30340	1.58056	upregulated
FBgn0015033	Cyp4d8	1.57564	upregulated
FBgn0036937	Ir76b	1.566	upregulated
FBgn0066292	CheB42c	1.56343	upregulated
FBgn0040250	Ugt86Dj	1.56172	upregulated
FBgn0039042	CG13837	1.56111	upregulated
FBgn0265851	lncRNA:CR44640	1.56108	upregulated
FBgn0039085	CG10170	1.56014	upregulated
FBgn0030347	CG15739	1.55676	upregulated
FBgn0032202	REPTOR-BP	1.5564	upregulated
FBgn0033592	CG13215	1.55639	upregulated
FBgn0036727	CG7589	1.53888	upregulated
FBgn0039759	CG9733	1.53653	upregulated
FBgn0085282	CG34253	1.53577	upregulated
FBgn0085455	CG34426	1.52778	upregulated
FBgn0032079	CG31886	1.51693	upregulated
FBgn0031514	OtopLb	1.515	upregulated
FBgn0010044	GstD8	1.51325	upregulated
FBgn0031190	CG12576	1.50399	upregulated
FBgn0040319	Gclc	1.50066	upregulated
FBgn0053474	CG33474	1.49806	upregulated
FBgn0053181	CG33181	1.4947	upregulated
FBgn0038878	CG3301	1.49325	upregulated
FBgn0267076	asRNA:CR45520	1.47199	upregulated
FBgn0032699	CG10383	1.46852	upregulated
FBgn0038658	CG14292	1.46475	upregulated
FBgn0036766	CG5506	1.462	upregulated
FBgn0033188	Drat	1.46084	upregulated
FBgn0052475	mthl8	1.45647	upregulated
FBgn0042102	CG18745	1.4549	upregulated
FBgn0030756	CG9903	1.44763	upregulated
FBgn0267533	asRNA:CR45873	1.44431	upregulated
FBgn0266139	lncRNA:CR44845	1.44317	upregulated
FBgn0260482	CG32599	1.44183	upregulated
FBgn0033589	CG13227	1.44085	upregulated
FBgn0037304	CG1113	1.43593	upregulated
FBgn0263415	lncRNA:CR43461	1.43412	upregulated
FBgn0030520	Pdcd4	1.43177	upregulated
FBgn0085453	CG34424	1.42817	upregulated
FBgn0033174	CG11125	1.42429	upregulated
FBgn0010040	GstD4	1.41712	upregulated
FBgn0032779	CG16771	1.41418	upregulated
FBgn0026760	Tehao	1.40858	upregulated
FBgn0032253	LManI	1.40752	upregulated
FBgn0267954	lncRNA:CR46234	1.40585	upregulated
FBgn0029879	APC7	1.40507	upregulated
FBgn0263988	Dic61B	1.40068	upregulated
FBgn0051019	CG31019	1.40066	upregulated
FBgn0027843	CAH2	1.40013	upregulated
FBgn0039154	Npc2f	1.39369	upregulated
FBgn0250869	CG42240	1.3887	upregulated
FBgn0034493	CG8908	1.38572	upregulated
FBgn0259229	CG42329	1.38527	upregulated
FBgn0259231	CCKLR-17D1	1.38049	upregulated
FBgn0040717	Nplp4	1.37725	upregulated
FBgn0000092	CG2650	1.3735	upregulated
FBgn0033593	Listericin	1.37242	upregulated
FBgn0038833	CG15696	1.37165	upregulated
FBgn0022700	Cht4	1.37111	upregulated
FBgn0033798	CG15870	1.36789	upregulated
FBgn0015036	Cyp4ae1	1.36768	upregulated
FBgn0026592	Fie	1.36707	upregulated
FBgn0034664	CG4377	1.36157	upregulated
FBgn0265178	CG44243	1.36053	upregulated
FBgn0260430	CG42525	1.35895	upregulated
FBgn0052485	CG32485	1.35668	upregulated
FBgn0038199	CCHa1	1.35322	upregulated
FBgn0033981	Cyp6a21	1.34555	upregulated
FBgn0264984	lncRNA:CR44135	1.34539	upregulated
FBgn0032433	Oatp33Ea	1.34335	upregulated
FBgn0039453	CG6403	1.34241	upregulated
FBgn0053514	CG33514	1.33414	upregulated
FBgn0032124	CG17855	1.33365	upregulated
FBgn0013771	Cyp6a9	1.33354	upregulated
FBgn0052091	CG32091	1.33074	upregulated
FBgn0029824	CG3726	1.32879	upregulated
FBgn0030747	CG4301	1.32256	upregulated
FBgn0034638	CG10433	1.3201	upregulated
FBgn0031936	CG13794	1.31607	upregulated
FBgn0040252	Ugt86Dh	1.31162	upregulated
FBgn0053542	upd3	1.3101	upregulated
FBgn0001138	grn	1.3076	upregulated
FBgn0031969	pes	1.30532	upregulated
FBgn0036765	CG7408	1.30522	upregulated
FBgn0034662	CG13492	1.30373	upregulated
FBgn0259741	CG42395	1.3017	upregulated
FBgn0033374	CG13741	1.29571	upregulated
FBgn0266388	asRNA:CR45028	1.2956	upregulated
FBgn0033190	Gpo2	1.29276	upregulated
FBgn0032614	CG13284	1.29228	upregulated
FBgn0267803	asRNA:CR46128	1.29093	upregulated
FBgn0261089	Sytalpha	1.29009	upregulated
FBgn0032897	CG9336	1.28781	upregulated
FBgn0036875	CG9449	1.28684	upregulated
FBgn0051370	CG31370	1.28662	upregulated
FBgn0264727	lncRNA:CR43995	1.28642	upregulated
FBgn0035877	CG7083	1.28526	upregulated
FBgn0267339	p38c	1.27782	upregulated
FBgn0042110	CG18765	1.27437	upregulated
FBgn0262683	CG43153	1.26845	upregulated
FBgn0031636	CG12194	1.2675	upregulated
FBgn0264517	asRNA:CR43916	1.26567	upregulated
FBgn0085395	Shawl	1.25882	upregulated
FBgn0034489	ppk6	1.25727	upregulated
FBgn0034485	CG11099	1.25622	upregulated
FBgn0087012	5-HT2A	1.25356	upregulated
FBgn0035781	CG8560	1.25332	upregulated
FBgn0037934	CG6830	1.25278	upregulated
FBgn0051473	CG31473	1.24679	upregulated
FBgn0034663	CG4363	1.24477	upregulated
FBgn0035611	CG13285	1.2443	upregulated
FBgn0052053	CG32053	1.2403	upregulated
FBgn0010223	Galphaf	1.24024	upregulated
FBgn0038009	CG17738	1.23951	upregulated
FBgn0032911	tadr	1.23792	upregulated
FBgn0266204	lncRNA:CR44899	1.23535	upregulated
FBgn0034289	CG10910	1.2352	upregulated
FBgn0029768	SPR	1.23392	upregulated
FBgn0265633	lncRNA:CR44440	1.23063	upregulated
FBgn0038139	PK2-R2	1.2294	upregulated
FBgn0035300	CG1139	1.22705	upregulated
FBgn0051321	CG31321	1.22567	upregulated
FBgn0034085	Ptp52F	1.22555	upregulated
FBgn0039787	CG9702	1.22382	upregulated
FBgn0035886	Jon66Ci	1.22125	upregulated
FBgn0032074	Tsp29Fa	1.21941	upregulated
FBgn0037612	CG8112	1.2192	upregulated
FBgn0034909	CG4797	1.2177	upregulated
FBgn0032338	CG16854	1.21751	upregulated
FBgn0263234	Phae1	1.21708	upregulated
FBgn0033599	CG13223	1.2155	upregulated
FBgn0034436	CG11961	1.21444	upregulated
FBgn0040153	l(1)G0469	1.21442	upregulated
FBgn0034717	CG5819	1.21223	upregulated
FBgn0031649	hoe2	1.21189	upregulated
FBgn0031695	Cyp4ac3	1.211	upregulated
FBgn0032235	CG5096	1.21043	upregulated
FBgn0038638	CG7702	1.20783	upregulated
FBgn0030665	CG15646	1.20716	upregulated
FBgn0051720	mthl15	1.20688	upregulated
FBgn0263400	CG43446	1.20531	upregulated
FBgn0035665	Jon65Aiii	1.20321	upregulated
FBgn0038052	CG5538	1.19949	upregulated
FBgn0027073	CG4302	1.19412	upregulated
FBgn0267408	AOX1	1.19291	upregulated
FBgn0030367	Cyp311a1	1.1922	upregulated
FBgn0032048	Dh31	1.18812	upregulated
FBgn0039525	CG5646	1.18786	upregulated
FBgn0264750	CG44008	1.1859	upregulated
FBgn0265512	mlt	1.18586	upregulated
FBgn0038292	CG3987	1.17868	upregulated
FBgn0051272	CG31272	1.17498	upregulated
FBgn0266431	CG45061	1.17017	upregulated
FBgn0267590	asRNA:CR45928	1.16947	upregulated
FBgn0010197	Gyc32E	1.16836	upregulated
FBgn0032075	Tsp29Fb	1.1672	upregulated
FBgn0040827	CG13315	1.16697	upregulated
FBgn0037974	CG12224	1.16641	upregulated
FBgn0032131	CG3841	1.16562	upregulated
FBgn0029826	CG6041	1.16469	upregulated
FBgn0030748	Traf-like	1.16452	upregulated
FBgn0086758	chinmo	1.16448	upregulated
FBgn0015714	Cyp6a17	1.16376	upregulated
FBgn0033945	CG12868	1.16279	upregulated
FBgn0015571	alpha-Est3	1.16226	upregulated
FBgn0024912	agt	1.16158	upregulated
FBgn0038466	CG8907	1.1612	upregulated
FBgn0001301	kel	1.15989	upregulated
FBgn0032734	CG15169	1.15906	upregulated
FBgn0035816	CG13685	1.15853	upregulated
FBgn0262167	ana1	1.15713	upregulated
FBgn0032840	sNPF	1.1566	upregulated
FBgn0040060	yip7	1.15489	upregulated
FBgn0032209	Hand	1.15437	upregulated
FBgn0045064	bwa	1.15402	upregulated
FBgn0027106	Inx7	1.15213	upregulated
FBgn0040942	CG12643	1.15211	upregulated
FBgn0042105	CG18748	1.15193	upregulated
FBgn0051198	CG31198	1.15072	upregulated
FBgn0027611	LManII	1.1504	upregulated
FBgn0004512	Mdr49	1.14567	upregulated
FBgn0039209	REPTOR	1.14553	upregulated
FBgn0085486	CG34457	1.1428	upregulated
FBgn0051041	CG31041	1.13777	upregulated
FBgn0051697	CG31697	1.13623	upregulated
FBgn0052476	mthl14	1.1305	upregulated
FBgn0039881	CG1971	1.1302	upregulated
FBgn0024315	Picot	1.12641	upregulated
FBgn0035043	CG4781	1.12568	upregulated
FBgn0052656	Muc11A	1.12563	upregulated
FBgn0031461	daw	1.12425	upregulated
FBgn0086347	Myo31DF	1.11941	upregulated
FBgn0031011	CG8034	1.11932	upregulated
FBgn0035094	CG9380	1.1176	upregulated
FBgn0037291	CG14662	1.1163	upregulated
FBgn0264002	MsR2	1.11542	upregulated
FBgn0046302	CG10650	1.11515	upregulated
FBgn0051004	mesh	1.11214	upregulated
FBgn0029820	CG16721	1.11167	upregulated
FBgn0086687	Desat1	1.11124	upregulated
FBgn0267029	lncRNA:CR45473	1.11116	upregulated
FBgn0265377	lncRNA:CR44318	1.11072	upregulated
FBgn0051410	Npc2e	1.1071	upregulated
FBgn0263773	fok	1.10587	upregulated
FBgn0265266	CG13639	1.10505	upregulated
FBgn0031490	CG17264	1.10421	upregulated
FBgn0034139	CG4927	1.10229	upregulated
FBgn0027572	CG5009	1.10137	upregulated
FBgn0034398	CG15098	1.10122	upregulated
FBgn0033249	CG11191	1.09852	upregulated
FBgn0028473	Non1	1.09558	upregulated
FBgn0267824	PRAS40	1.09445	upregulated
FBgn0035154	hiro	1.09241	upregulated
FBgn0051183	CG31183	1.09176	upregulated
FBgn0266044	lncRNA:CR44809	1.08339	upregulated
FBgn0038966	pinta	1.07987	upregulated
FBgn0086693	iav	1.07732	upregulated
FBgn0262477	FoxP	1.07667	upregulated
FBgn0033395	Cyp4p2	1.0759	upregulated
FBgn0031466	CG3119	1.07439	upregulated
FBgn0039051	CG17109	1.07423	upregulated
FBgn0031735	CG11029	1.07385	upregulated
FBgn0034471	Obp56e	1.073	upregulated
FBgn0038179	CG9312	1.07208	upregulated
FBgn0034031	CG12963	1.06868	upregulated
FBgn0039092	CG16723	1.06791	upregulated
FBgn0031004	CG7992	1.06674	upregulated
FBgn0046258	CG12880	1.06661	upregulated
FBgn0051436	CG31436	1.06569	upregulated
FBgn0026315	Ugt35a	1.06488	upregulated
FBgn0028997	nmdyn-D7	1.064	upregulated
FBgn0053225	CG33225	1.06311	upregulated
FBgn0034063	CG8389	1.06186	upregulated
FBgn0029795	CG15773	1.06061	upregulated
FBgn0024361	Tsp2A	1.05952	upregulated
FBgn0031267	Ipk2	1.05896	upregulated
FBgn0085485	CG34456	1.05804	upregulated
FBgn0267936	lncRNA:CR46216	1.05738	upregulated
FBgn0030679	CG8206	1.05451	upregulated
FBgn0030824	CG5070	1.05319	upregulated
FBgn0033443	CG1698	1.05309	upregulated
FBgn0032435	Oatp33Eb	1.05269	upregulated
FBgn0028400	Syt4	1.0519	upregulated
FBgn0039431	plum	1.05019	upregulated
FBgn0051547	NKCC	1.0496	upregulated
FBgn0037204	CG11131	1.04872	upregulated
FBgn0266005	lncRNA:CR44779	1.04821	upregulated
FBgn0262109	lncRNA:CR42862	1.0481	upregulated
FBgn0086681	Mst36Fa	1.04435	upregulated
FBgn0004580	Cbp53E	1.04306	upregulated
FBgn0034745	CG4329	1.04154	upregulated
FBgn0032981	CG3635	1.04036	upregulated
FBgn0032140	CG13117	1.03986	upregulated
FBgn0035413	CG14958	1.03842	upregulated
FBgn0003386	Shaw	1.03812	upregulated
FBgn0040257	Ugt86Dc	1.03705	upregulated
FBgn0031865	Nha1	1.0352	upregulated
FBgn0035476	CG12766	1.03264	upregulated
FBgn0038100	Paip2	1.03258	upregulated
FBgn0011576	Cyp4d2	1.03184	upregulated
FBgn0085227	CG34198	1.03137	upregulated
FBgn0004622	TkR99D	1.02526	upregulated
FBgn0051823	CG31823	1.02311	upregulated
FBgn0085480	CG34451	1.02247	upregulated
FBgn0052672	Atg8a	1.02241	upregulated
FBgn0032382	Mal-B2	1.02093	upregulated
FBgn0259176	bun	1.01852	upregulated
FBgn0026570	CG5704	1.01839	upregulated
FBgn0053179	beat-IIIb	1.01625	upregulated
FBgn0033649	pyr	1.01614	upregulated
FBgn0259111	Ndae1	1.01321	upregulated
FBgn0032428	CG6405	1.01174	upregulated
FBgn0052373	CG32373	1.01071	upregulated
FBgn0010501	Dcp-1	1.01047	upregulated
FBgn0037993	dpr15	1.00822	upregulated
FBgn0264572	asRNA:CR43944	1.00689	upregulated
FBgn0034135	Syn2	1.0048	upregulated
FBgn0031562	CG3604	1.00204	upregulated
FBgn0260866	dnr1	1.00161	upregulated
gene_id	gene_name	logFC	Change
FBgn0032856	CG16798	-1.0001	downregulated
FBgn0032375	CG14932	-1.00166	downregulated
FBgn0003714	tko	-1.00437	downregulated
FBgn0033367	PPO2	-1.00838	downregulated
FBgn0010258	Rbp4	-1.00977	downregulated
FBgn0262613	CG43139	-1.01063	downregulated
FBgn0039151	CG13607	-1.01189	downregulated
FBgn0053124	CG33124	-1.0155	downregulated
FBgn0034661	CG4386	-1.01797	downregulated
FBgn0036678	CG11905	-1.0181	downregulated
FBgn0051956	Pgant4	-1.02231	downregulated
FBgn0014931	CG2678	-1.02432	downregulated
FBgn0036224	Rpt4R	-1.02501	downregulated
FBgn0035975	PGRP-LA	-1.02558	downregulated
FBgn0263492	asRNA:CR43481	-1.02695	downregulated
FBgn0043853	scaRNA:MeU5-C46	-1.02711	downregulated
FBgn0020376	Sr-CIII	-1.03143	downregulated
FBgn0036427	CG4613	-1.03153	downregulated
FBgn0025644	CG14424	-1.03468	downregulated
FBgn0030570	CG12540	-1.03677	downregulated
FBgn0033591	CG13216	-1.03677	downregulated
FBgn0037665	St2	-1.03915	downregulated
FBgn0250836	CG8628	-1.03989	downregulated
FBgn0263046	CG43341	-1.04123	downregulated
FBgn0037099	CG7173	-1.04162	downregulated
FBgn0035056	spz6	-1.04289	downregulated
FBgn0032612	CG13282	-1.05019	downregulated
FBgn0030544	CG13403	-1.05117	downregulated
FBgn0030598	CG9503	-1.05375	downregulated
FBgn0029639	CG14419	-1.05703	downregulated
FBgn0065066	snoRNA:Me28S-A2564	-1.05781	downregulated
FBgn0259167	CG42272	-1.05969	downregulated
FBgn0033809	CG4630	-1.06164	downregulated
FBgn0051832	CG31832	-1.06424	downregulated
FBgn0037838	TTLL15	-1.06745	downregulated
FBgn0052581	CG32581	-1.06833	downregulated
FBgn0034145	CG5065	-1.06905	downregulated
FBgn0030805	wus	-1.07034	downregulated
FBgn0031619	CG3355	-1.07187	downregulated
FBgn0082930	snoRNA:Me28S-G2703b	-1.07585	downregulated
FBgn0261393	alpha-Est5	-1.0768	downregulated
FBgn0037940	CG14720	-1.08072	downregulated
FBgn0262983	CG43291	-1.08957	downregulated
FBgn0051248	CG31248	-1.08996	downregulated
FBgn0039795	Spn100A	-1.09173	downregulated
FBgn0261799	dsx-c73A	-1.09174	downregulated
FBgn0038629	CG14304	-1.09449	downregulated
FBgn0051268	CG31268	-1.09908	downregulated
FBgn0029716	CG3546	-1.10096	downregulated
FBgn0263741	CG43666	-1.10176	downregulated
FBgn0043865	SA-2	-1.10258	downregulated
FBgn0066365	dyl	-1.10384	downregulated
FBgn0003447	sn	-1.10643	downregulated
FBgn0264272	mwh	-1.10799	downregulated
FBgn0038511	cysu	-1.11066	downregulated
FBgn0035430	CG12009	-1.12223	downregulated
FBgn0083978	CG17672	-1.12244	downregulated
FBgn0034548	CG13443	-1.12245	downregulated
FBgn0030617	CG9095	-1.12279	downregulated
FBgn0033753	Cyp301a1	-1.12403	downregulated
FBgn0052793	CG32793	-1.1259	downregulated
FBgn0036997	CG5955	-1.12614	downregulated
FBgn0029804	CG3097	-1.12682	downregulated
FBgn0032362	spz4	-1.12973	downregulated
FBgn0033320	CG8586	-1.13813	downregulated
FBgn0033633	Smyd4-3	-1.14011	downregulated
FBgn0037323	CG2663	-1.14052	downregulated
FBgn0029681	CG15239	-1.14142	downregulated
FBgn0021742	C901	-1.15008	downregulated
FBgn0038479	CG17477	-1.15193	downregulated
FBgn0034486	CG13869	-1.15431	downregulated
FBgn0029838	CG4666	-1.15497	downregulated
FBgn0034411	CG18605	-1.16368	downregulated
FBgn0031623	Taf12L	-1.1673	downregulated
FBgn0086078	snoRNA:Me28S-A774b	-1.17127	downregulated
FBgn0003292	rt	-1.1788	downregulated
FBgn0034022	CG12964	-1.18182	downregulated
FBgn0039102	SPE	-1.18373	downregulated
FBgn0038348	AOX2	-1.18482	downregulated
FBgn0033365	CG8170	-1.18589	downregulated
FBgn0030884	CG6847	-1.1863	downregulated
FBgn0033110	CG9447	-1.18634	downregulated
FBgn0265011	Np	-1.18667	downregulated
FBgn0033874	CG6347	-1.1899	downregulated
FBgn0034551	CG15225	-1.19248	downregulated
FBgn0052571	TwdlX	-1.19647	downregulated
FBgn0037664	CG8420	-1.1966	downregulated
FBgn0029848	Btnd	-1.20027	downregulated
FBgn0053003	CG33003	-1.20405	downregulated
FBgn0004511	dy	-1.20768	downregulated
FBgn0037427	Osi17	-1.20912	downregulated
FBgn0033362	CG8172	-1.20935	downregulated
FBgn0030569	CG9411	-1.21034	downregulated
FBgn0267165	lncRNA:CR45605	-1.21047	downregulated
FBgn0038207	CG14356	-1.21602	downregulated
FBgn0263848	CG43709	-1.21604	downregulated
FBgn0083951	CG34115	-1.22252	downregulated
FBgn0032598	ChLD3	-1.2254	downregulated
FBgn0039852	nyo	-1.22584	downregulated
FBgn0034221	CG10764	-1.22803	downregulated
FBgn0263038	CG43333	-1.2299	downregulated
FBgn0034730	ppk12	-1.23098	downregulated
FBgn0041183	Tep1	-1.23147	downregulated
FBgn0031373	CG15358	-1.2316	downregulated
FBgn0029646	CG14423	-1.23516	downregulated
FBgn0029645	CG14422	-1.2439	downregulated
FBgn0037992	CG4702	-1.24624	downregulated
FBgn0051475	CG31475	-1.24661	downregulated
FBgn0036466	CG18581	-1.25259	downregulated
FBgn0030798	CG13003	-1.25911	downregulated
FBgn0000451	ect	-1.25915	downregulated
FBgn0033033	scaf	-1.25948	downregulated
FBgn0086673	CG13272	-1.25955	downregulated
FBgn0000591	E(spl)m8-HLH	-1.26119	downregulated
FBgn0264343	CG43799	-1.26707	downregulated
FBgn0037409	Osi24	-1.26729	downregulated
FBgn0039343	CG5111	-1.2717	downregulated
FBgn0036836	CG11619	-1.2725	downregulated
FBgn0037975	CG3397	-1.27869	downregulated
FBgn0051496	CG31496	-1.27899	downregulated
FBgn0003319	Sb	-1.28232	downregulated
FBgn0261526	NT1	-1.28235	downregulated
FBgn0005638	slbo	-1.2833	downregulated
FBgn0030162	CG1986	-1.28368	downregulated
FBgn0035379	spz5	-1.28635	downregulated
FBgn0266901	lncRNA:CR45361	-1.28875	downregulated
FBgn0026754	Ugt37c1	-1.2903	downregulated
FBgn0032057	CG9287	-1.29055	downregulated
FBgn0264834	lncRNA:CR44042	-1.29806	downregulated
FBgn0030187	Ipod	-1.29979	downregulated
FBgn0038886	CG6475	-1.30209	downregulated
FBgn0037414	Osi7	-1.30239	downregulated
FBgn0036350	CG14111	-1.30346	downregulated
FBgn0027527	Osi6	-1.30975	downregulated
FBgn0085473	CG34444	-1.31379	downregulated
FBgn0039198	CG5768	-1.31742	downregulated
FBgn0262003	CG42821	-1.31758	downregulated
FBgn0039195	CG17782	-1.32678	downregulated
FBgn0024366	CG11409	-1.32934	downregulated
FBgn0038290	CG6912	-1.33319	downregulated
FBgn0262867	Ptr	-1.33356	downregulated
FBgn0050401	dany	-1.33709	downregulated
FBgn0029807	CG3108	-1.33756	downregulated
FBgn0034545	CG13438	-1.33806	downregulated
FBgn0039167	CG17786	-1.3418	downregulated
FBgn0002577	m	-1.34535	downregulated
FBgn0283479	Alp1	-1.35308	downregulated
FBgn0039224	CG13634	-1.35429	downregulated
FBgn0267576	lncRNA:CR45916	-1.35522	downregulated
FBgn0033359	lint	-1.35551	downregulated
FBgn0030001	cyr	-1.35764	downregulated
FBgn0262599	SmydA-3	-1.35919	downregulated
FBgn0016675	Lectin-galC1	-1.36265	downregulated
FBgn0035455	CG10862	-1.36336	downregulated
FBgn0034553	CG9993	-1.36337	downregulated
FBgn0031441	CG9962	-1.37775	downregulated
FBgn0034391	CG15080	-1.37905	downregulated
FBgn0040279	Osi14	-1.38114	downregulated
FBgn0001254	ImpE2	-1.38261	downregulated
FBgn0036352	CG14110	-1.3879	downregulated
FBgn0029649	CG4116	-1.39694	downregulated
FBgn0035791	CG8539	-1.40007	downregulated
FBgn0032286	CG7300	-1.41183	downregulated
FBgn0085250	CG34221	-1.41636	downregulated
FBgn0052198	CG32198	-1.41681	downregulated
FBgn0052855	CG32855	-1.41838	downregulated
FBgn0001253	ImpE1	-1.41939	downregulated
FBgn0263109	CG43366	-1.42137	downregulated
FBgn0051157	CG31157	-1.42743	downregulated
FBgn0038676	CG6026	-1.43476	downregulated
FBgn0051559	CG31559	-1.43562	downregulated
FBgn0030947	CG6696	-1.43862	downregulated
FBgn0037416	Osi9	-1.44531	downregulated
FBgn0038394	CG10264	-1.44608	downregulated
FBgn0039264	CG11786	-1.44725	downregulated
FBgn0037430	Osi20	-1.44951	downregulated
FBgn0053648	CG33648	-1.45122	downregulated
FBgn0037424	Osi15	-1.45254	downregulated
FBgn0030607	dob	-1.45528	downregulated
FBgn0039686	CG15506	-1.45591	downregulated
FBgn0039838	CG3669	-1.47087	downregulated
FBgn0014859	Hr38	-1.47276	downregulated
FBgn0259233	CG42331	-1.47366	downregulated
FBgn0086672	snoRNA:Or-aca5	-1.47904	downregulated
FBgn0035865	CG7201	-1.48104	downregulated
FBgn0267033	mamo	-1.4824	downregulated
FBgn0037428	Osi18	-1.48386	downregulated
FBgn0036861	CG14089	-1.48522	downregulated
FBgn0085231	CG34202	-1.48986	downregulated
FBgn0051269	CG31269	-1.49239	downregulated
FBgn0250839	CG2016	-1.49441	downregulated
FBgn0035429	CG12017	-1.51437	downregulated
FBgn0038826	Syp	-1.51513	downregulated
FBgn0000075	amd	-1.51922	downregulated
FBgn0038241	CG8087	-1.52063	downregulated
FBgn0030270	CG15199	-1.52106	downregulated
FBgn0031001	CG7884	-1.52388	downregulated
FBgn0085466	CG34437	-1.52474	downregulated
FBgn0039199	CG13615	-1.52734	downregulated
FBgn0038132	CG15887	-1.53035	downregulated
FBgn0038339	CG6118	-1.54527	downregulated
FBgn0039202	CG13622	-1.55082	downregulated
FBgn0031264	CG11835	-1.55148	downregulated
FBgn0264827	asRNA:CR44035	-1.55161	downregulated
FBgn0040367	CG11382	-1.55196	downregulated
FBgn0001325	Kr	-1.56287	downregulated
FBgn0032436	CG5418	-1.56606	downregulated
FBgn0033481	CG12920	-1.56768	downregulated
FBgn0037762	eloF	-1.57855	downregulated
FBgn0032058	CG9289	-1.61108	downregulated
FBgn0037429	Osi19	-1.61162	downregulated
FBgn0053257	CG33257	-1.61384	downregulated
FBgn0033645	CG13196	-1.61625	downregulated
FBgn0038073	CG14395	-1.63057	downregulated
FBgn0035736	Cpr65Eb	-1.65077	downregulated
FBgn0033865	CG6220	-1.66596	downregulated
FBgn0039387	MCO3	-1.67546	downregulated
FBgn0266811	lncRNA:CR45273	-1.68312	downregulated
FBgn0031688	Cyp28d2	-1.68367	downregulated
FBgn0263659	lncRNA:CR43650	-1.68459	downregulated
FBgn0030459	CG12723	-1.69756	downregulated
FBgn0037999	CG4860	-1.7149	downregulated
FBgn0042098	CG18735	-1.7328	downregulated
FBgn0036969	Spn77Bb	-1.7339	downregulated
FBgn0259149	CG42264	-1.73779	downregulated
FBgn0035057	CG3880	-1.75952	downregulated
FBgn0032228	CG5367	-1.78138	downregulated
FBgn0267690	CG46026	-1.80035	downregulated
FBgn0030841	CG8568	-1.82788	downregulated
FBgn0015575	alpha-Est7	-1.8395	downregulated
FBgn0265731	lncRNA:CR44538	-1.88359	downregulated
FBgn0030542	CG12481	-1.88942	downregulated
FBgn0265870	lncRNA:CR44659	-1.90547	downregulated
FBgn0028519	hll	-1.91706	downregulated
FBgn0040743	CG15919	-1.97671	downregulated
FBgn0052376	CG32376	-1.98026	downregulated
FBgn0036596	CG13045	-1.98728	downregulated
FBgn0085219	CG34190	-2.03744	downregulated
FBgn0033573	Obp47a	-2.04369	downregulated
FBgn0262808	CG43179	-2.09538	downregulated
FBgn0263999	CG43742	-2.13245	downregulated
FBgn0038468	CG5225	-2.2254	downregulated
FBgn0034901	CG11300	-2.24349	downregulated
FBgn0266196	asRNA:CR44891	-2.26899	downregulated
FBgn0039591	CG9988	-2.43937	downregulated
FBgn0051097	CG31097	-2.54154	downregulated
FBgn0001128	Gpdh1	-2.78523	downregulated
FBgn0026314	Ugt35b	-2.8268	downregulated
FBgn0262005	CG42823	-2.90788	downregulated
FBgn0265631	CG44438	-2.9361	downregulated
FBgn0039490	CG5882	-3.05347	downregulated
FBgn0034428	AANATL6	-3.21742	downregulated
FBgn0036468	CG13461	-3.25283	downregulated
FBgn0261575	tobi	-3.96013	downregulated
FBgn0039053	CG6738	-4.02223	downregulated
FBgn0039798	CG11313	-4.19003	downregulated
FBgn0267160	asRNA:CR45600	-5.05116	downregulated
FBgn0039313	CG11892	-5.14292	downregulated
FBgn0034712	CG3264	-6.18785	downregulated
